# Decoding Spatial Programs in Human Glioblastoma Through Surprisal Information-Theoretical Analysis

**DOI:** 10.64898/2026.06.23.733938

**Authors:** Shuozhen Bao, Gretchen Long, Shouryo Ghose, Nuoya Wang, Haikuo Li, Mei Zhong, Logan Matthews, Yao Lu, Jie Sheng, Zewei Tu, William Escobar, Pallavi Gopal, Declan McGuone, Zeynep E. Erson Omay, Khaled Alok, Di Zhang, Marcello DiStasio, Mircea Tesileanu, Mingyu Yang, Keyi Li, Jennifer Moliterno, James R. Heath, Micha Sam Brickman Raredon, Francoise Remacle, Raphael D. Levine, Jiangbing Zhou, Rong Fan

## Abstract

Glioblastoma (GBM) is a highly heterogeneous and invasive brain tumor in which complex interactions among tumor cells, immune cells, and neurons shape disease progression and therapeutic resistance. Resolving spatial patterns programs in glioblastoma (GBM) requires analytical approaches that go beyond variance-driven embeddings. Here, we applied thermodynamic surprisal analysis, an information-theoretic decomposition framework, to spatial transcriptomic sequencing from human GBM specimens to identify orthogonal constraint modes that capture dominant and previously hidden spatial programs. Surprisal analysis revealed structured patterns in the data that are not highlighted by standard approaches such as PCA or cell type deconvolution, including immune-activation–associated signatures as well as spatial programs consistent with synapse remodeling. Coupling surprisal decomposition with spatial ligand–receptor interaction analysis, NICHES, along with multiplexed protein imaging connected these spatial hidden modes to reveal potential communication networks. Together, these results position surprisal analysis as a powerful, complementary strategy for interrogating spatial tumor architecture, enabling discovery of non-obvious spatial programs and interactions that are obscured by variance-based methods.
