## Supplemental Table 2, Supplemental Table 3 for "Decoding Spatial Programs in Human Glioblastoma Through Surprisal Information-Theoretical Analysis"

### Sheet: RNA 
Table 2
Cell_Type	Marker
AC-like	['HOPX', 'EGFR', 'S100B']
Angiogenesis	['VEGF', 'NRP1', 'HEY1', 'SLIT2']
Astrocyte	['GFAP', 'ALDH1L1', 'BDNF', 'APOE', 'GJA1']
B cells	['MS4A1', 'CD79A', 'CD79B', 'PAX5', 'IGHM', 'IGKC', 'JCHAIN', 'IRF4', 'MZB1', 'XBP1', 'IGHG', 'IGHA', 'IGLC2']
Dendritic cells	['CD86', 'ITGAX', 'CD83', 'ZBTB46', 'FLT3']
Hypoxia	['CA9', 'SLC2A1', 'EGLN3', 'DDIT4', 'VEGFA', 'PGK1', 'HK2', 'PDK1', 'LOX', 'ANGPTL4', 'ADM', 'HIG2']
MES-like	['CHI3L1', 'CD44', 'VIM', 'SERPINE1', 'TNC', 'ANXA1']
Macrophages	['CD14', 'CD68', 'CD163', 'MRC1', 'MS4A4A', 'MERTK', 'CSF1R', 'VSIG4', 'FCGR1A', 'FCGR1B', 'C3AR1', 'SIGLEC1', 'SIGLEC10', 'PLXDC2']
Microglial cells	['TMEM119', 'P2RY12', 'SALL1', 'BIN1', 'ITGAM']
NK cells	['KLRD1', 'KLRF1']
NPC-like	['STMN2', 'STMN4', 'CD24', 'NES']
Necrosis	['RIPK1', 'RIPK3', 'MLKL', 'HMGB1']
Neural Progenitor cells	['ASCL1', 'CNTNAP1', 'EOMES', 'MSI1', 'MSI2', 'PROM1', 'SOX9', 'PAX6']
Neurons	['ACHE', 'CHAT', 'SLC18A3', 'SLC6A3', 'TH', 'FOXA2', 'LMX1B', 'KCNJ6', 'GABBR1', 'GABBR2', 'GAD1', 'GAD2', 'SLC32A1', 'GLS', 'SLC17A6', 'SLC17A7', 'GRIN1', 'GRIN2A', 'GRIN2B', 'DCX', 'NEUROD1', 'FEV', 'SLC6A4', 'TPH1', 'RBFOX3', 'RBFOX2']
Neutrophils	['S100A8', 'CTSG', 'S100A9', 'AZU1', 'SERPINB1']
OPC-like	['NKX2-2', 'OLIG1', 'SOX10','PDGFRA']
Oligodendrocyte	['MOG', 'MBP', 'MOBP', 'PLP1', 'MAG', 'ASPA', 'UGT8', 'ERMN', 'MAL', 'HAPLN2']
Oligodendrocyte precursor cells	['CSPG4', 'VCAN', 'CNP']
Pericyte	['PDGFRB', 'RGS5', 'CD248', 'MCAM', 'ACTA2', 'PLXDC1']
Radial glial cells	['FABP7', 'HES1', 'HES5']
T cells	['CD3E', 'CD3D', 'CD3G', 'CD247', 'TRAC', 'TRBC1', 'TRBC2', 'CD2', 'CD5', 'CD7', 'CD4', 'CD8A', 'CD8B', 'CTLA4', 'ITKPDCD1', 'IL7R', 'IL2RB', 'PRF1', 'GZMH', 'GZMK', 'GZMA', 'FASLG', 'GNLY', 'ZAP70', 'THEMIS', 'SKAP1', 'LCK', 'ITK', 'CD28']
Vasculature	['VWF', 'PECAM1', 'CDH5', 'COL4A1', 'COL4A2', 'LAMA4', 'KDR', 'FLT1', 'TEK', 'CLDN5', 'ESAM', 'PLVAP', 'CD93', 'ENG', 'EGFL7']

### Sheet: CODEX
Table 3
Cell_Type	Marker
AC-like	['GFAP', 'APOE', 'Vimentin', 'SOX2']
Angiogenesis	['VEGFA', 'CD31', 'SMA']
Astrocyte	['GFAP', 'APOE', 'Vimentin']
B cells
Dendritic cells	['CD11c', 'HLA-DR']
Hypoxia	['VEGFA']
MES-like	['Vimentin', 'CD44', 'MAC2/GALECTIN-3', 'CD163']
Macrophages	['CD68', 'CD163', 'CD14', 'HLA-DR', 'MAC2/GALECTIN-3']
Microglial cells	['IBA1', 'Tmem119', 'CD68', 'MAC2/GALECTIN-3']
NK cells
NPC-like	['NESTIN', 'SOX2', 'Olig2']
Necrosis
Neural Progenitor cells	['NESTIN', 'SOX2', 'Olig2']
Neurons	['NEUN', 'MAP2', 'Synaptophysin', 'PSD-95', 'GAD67']
Neutrophils
OPC-like	['Olig2', 'SOX10']
Oligodendrocyte	['Olig2', 'SOX10']
Oligodendrocyte precursor cells	['Olig2', 'SOX10']
Pericyte	['SMA', 'Collagen IV']
Radial glial cells	['NESTIN', 'SOX2', 'Vimentin']
T cells	['CD3e', 'CD8', 'CD45']
Vasculature	['CD31', 'HLA-A']
